# *In vitro* model of human subcutaneous adipocyte spheroids for studying mitochondrial dysfunction and mitochondria activating compounds

**DOI:** 10.1101/2025.04.16.649074

**Authors:** A Wagner, JH Lautaoja-Kivipelto, K Pehkonen, A Hassinen, M Kuusela, L Röttger, E Herbers, A Ioannidou, S Mädler, I Rothenaigner, S Srinivasan, S Laasonen, MT Rahman, P Elomaa, S Kortetjärvi, A Olsson, O Ukkola, K Hadian, M Mann, H Peltoniemi, KH Pietiläinen, M Klingenspor, KA Virtanen, CE Hagberg, E Pirinen

**Author notes:** Correspondence to Eija Pirinen, Research Unit of Biomedicine and Internal Medicine, Faculty of Medicine, University of Oulu, Oulu, Finland.

## Abstract

Mitochondrial abnormalities drive subcutaneous white adipose tissue dysfunction in obesity, leading to metabolic complications. A key challenge in obesity research is the lack of *in vitro* models to study human adipocyte mitochondria. Here, we establish a human subcutaneous adipocyte spheroid model to characterize mitochondrial metabolism under obesity-relevant conditions and drug exposure.

Human preadipocyte spheroids were differentiated in ultra-low attachment plates for 3 weeks in media free of thiazolidinediones. The differentiated adipocyte spheroids showed increased lipid accumulation, adipogenic gene expression, mitochondrial respiration and adiponectin secretion, and a proper response to hormonal stimulation. Lipid mixture administration during differentiation induced metabolic disturbances including mitochondrial respiration failure associated with increased mitochondrial biogenesis. Post-differentiation treatment with rosiglitazone, a peroxisome proliferator-activated receptor γ agonist, improved mitochondrial bioenergetics and adiponectin secretion in lipid mixture-administered adipocyte spheroids.

Our model enables precise measurement of adipocyte mitochondria under various conditions, providing a platform for mitochondria-related research and drug discovery in obesity.
