## Supplemental Table 2 for "*In vitro* model of human subcutaneous adipocyte spheroids for studying mitochondrial dysfunction and mitochondria activating compounds"

### Sheet: Taulukko1
Sarake1	Sarake2	Sarake3	Sarake4	Sarake5	Sarake6	Sarake7
Analysis Sequence "Anita Wagner 2D UNDIFF23 161023_0724rev2"
Input Image		Input
Flatfield Correction : None
Brightfield Correction
Stack Processing : Maximum Projection
Create Global Image
Min. Global Binning : Dynamic
Calculate Image		Input		Method		Output
Method : By Formula
Formula : A+B
Channel A : Alexa 488 (global)
Channel B : Alexa 568 (global)
Negative Values : Set to Zero
Undefined Values : Set to Local Average
Output Image : Calculated Image (global)
Find Image Region		Input		Method		Output
Channel : Calculated Image (global)
ROI : Imaged Area (global)
ROI Region : Imaged Area
Method : Absolute Threshold
Lowest Intensity : ≥ 450
Highest Intensity : ≤ inf
Area : > 5000 px²
Fill Holes
Output Population : Image Region (global)
Output Region : Image Region
Find Nuclei (3)		Input		Method		Output
Channel :
ROI : Image Region (global)
ROI Region : Image Region
Method : M
Diameter : 10 µm
Splitting Sensitivity : 0.16
Common Threshold : 0.2
Output Population : Nuclei (global)
Calculate Morphology Properties (3)		Input		Method		Output
Population : Nuclei (global)
Region : Nucleus
Method : Standard
Area
Roundness
Property Prefix : Nucleus
Calculate Intensity Properties (7)		Input		Method		Output
Channel :
Population : Nuclei (global)
Region : Nucleus
Method : Standard
Mean
Standard Deviation
Coefficient of Variance
Property Prefix : Intensity Nucleus Hoechst 33342 (global)
Select Population		Input		Method		Output
Population : Nuclei (global)
Method : Filter by Property
Nucleus Area [µm²] : > 10
Nucleus Roundness : > 0.5
Nucleus Area [µm²] : < 10000
Boolean Operations : F1 and F2 and F3
Output Population : Nuclei (global) Selected
Find Surrounding Region		Input		Method		Output
Channel : Alexa 568 (global)
Population : Nuclei (global) Selected
Region : Nucleus
Method : A
Individual Threshold : 0.08
Restrictive Region : Image Region
Include Input Region
Output Region : Surrounding Region
Calculate Intensity Properties		Input		Method		Output
Channel : Alexa 488 (global)
Population : Nuclei (global) Selected
Region : Surrounding Region
Method : Standard
Mean
Standard Deviation
Coefficient of Variance
Sum
Property Prefix : Intensity Surrounding Region Alexa 488 (global)
Calculate Intensity Properties (2)		Input		Method		Output
Channel : Alexa 568 (global)
Population : Nuclei (global) Selected
Region : Surrounding Region
Method : Standard
Mean
Standard Deviation
Coefficient of Variance
Median
Property Prefix : Intensity Surrounding Region Alexa 568 (global)
Calculate Morphology Properties		Input		Method		Output
Population : Nuclei (global) Selected
Region : Surrounding Region
Method : Standard
Area
Roundness
Property Prefix : Surrounding Region
Filter Image		Input		Method		Output
Channel : Alexa 488 (global)
Method : Sliding Parabola
Curvature : 0.5
Output Image : Sliding Parabola (global)
Filter Image (2)		Input		Method		Output
Channel : Sliding Parabola (global)
Method : Smoothing
Filter : Gaussian
Width : 1 px
Output Image : Gaussian Smoothed
Calculate Image (2)		Input		Method		Output
Method : By Formula
Formula : A+B
Channel A : Alexa 488 (global)
Channel B : Gaussian Smoothed
Negative Values : Set to Zero
Undefined Values : Set to Local Average
Output Image : Bodipy spots
Find Spots		Input		Method		Output
Channel : Alexa 488 (global)
ROI : Nuclei (global) Selected
ROI Region : Surrounding Region
Method : D
Detection Sensitivity : 0.22
Splitting Sensitivity : 0.456
Background Correction : 0.344
Calculate Spot Properties
Output Population : Bodipy spots
Calculate Morphology Properties (2)		Input		Method		Output
Population : Bodipy spots
Region : Spot
Method : Standard
Area
Roundness
Width
Length
Ratio Width to Length
Property Prefix : Bodipy Spot
Calculate Intensity Properties (3)		Input		Method		Output
Channel : Alexa 488 (global)
Population : Bodipy spots
Region : Spot
Method : Standard
Mean
Standard Deviation
Coefficient of Variance
Median
Sum
Property Prefix : Intensity Bodipy Spot Alexa 488 (global)
Find Spots (2)		Input		Method		Output
Channel : Alexa 568
ROI : Nuclei (global) Selected
ROI Region : Surrounding Region
Method : D
Detection Sensitivity : 0.05
Splitting Sensitivity : 0.065
Background Correction : 0.22
Calculate Spot Properties
Output Population : Mito spots
Calculate Intensity Properties (9)		Input		Method		Output
Channel : Alexa 568
Population : Mito spots
Region : Spot
Method : Standard
Mean
Standard Deviation
Median
Sum
Property Prefix : Intensity Mito Alexa 568
Calculate Morphology Properties (6)		Input		Method		Output
Population : Mito spots
Region : Spot
Method : Standard
Area
Roundness
Width
Length
Ratio Width to Length
Property Prefix : Mito spot
Select Population (3)		Input		Method		Output
Population : Mito spots
Method : Filter by Property
Mito spot Area [µm²] : > 0.1
Intensity Mito Alexa 568 Mean : > 5000
Boolean Operations : F1 and F2
Output Population : Mito spots Selected
Select Population (2)		Input		Method		Output
Population : Nuclei (global) Selected
Method : Linear Classifier
Number of Classes : 2
Intensity Surrounding Region Alexa 488 (global) Mean
Intensity Surrounding Region Alexa 488 (global) StdDev
Intensity Surrounding Region Alexa 488 (global) Sum
Intensity Surrounding Region Alexa 488 (global) CV [%]
Intensity Surrounding Region Alexa 568 (global) Mean
Intensity Surrounding Region Alexa 568 (global) StdDev
Intensity Surrounding Region Alexa 568 (global) Median
Intensity Surrounding Region Alexa 568 (global) CV [%]
Surrounding Region Area [µm²]
Surrounding Region Roundness
Total Spot Area
Relative Spot Intensity
Number of Spots
Number of Spots per Area of Surrounding Region
Output Population A : Differentiated
Output Population B : Non-DIfferentiated
Find Spots (3)		Input		Method		Output
Channel : Alexa 568
ROI : Differentiated
ROI Region : Surrounding Region
Method : D
Detection Sensitivity : 0.2
Splitting Sensitivity : 0.065
Background Correction : 0.47
Calculate Spot Properties
Output Population : Mito Diff
Calculate Intensity Properties (4)		Input		Method		Output
Channel : Alexa 568
Population : Mito Diff
Region : Spot
Method : Standard
Mean
Standard Deviation
Coefficient of Variance
Median
Sum
Maximum
Minimum
Property Prefix : Intensity Mito Diff Alexa 568
Calculate Morphology Properties (4)		Input		Method		Output
Population : Mito Diff
Region : Spot
Method : Standard
Area
Roundness
Width
Length
Ratio Width to Length
Property Prefix : Mito Diff
Find Spots (4)		Input		Method		Output
Channel : Alexa 568
ROI : Non-DIfferentiated
ROI Region : Surrounding Region
Method : D
Detection Sensitivity : 0.2
Splitting Sensitivity : 0.065
Background Correction : 0.47
Calculate Spot Properties
Output Population : Mito Nondiff
Calculate Intensity Properties (5)		Input		Method		Output
Channel : Alexa 568
Population : Mito Nondiff
Region : Spot
Method : Standard
Mean
Standard Deviation
Coefficient of Variance
Median
Sum
Maximum
Minimum
Property Prefix : Intensity Mito Nondiff Alexa 568
Calculate Morphology Properties (5)		Input		Method		Output
Population : Mito Nondiff
Region : Spot
Method : Standard
Area
Roundness
Width
Length
Ratio Width to Length
Property Prefix : Mito Nondiff
Select Population (4)		Input		Method		Output
Population : Mito Diff
Method : Filter by Property
Mito Diff Area [µm²] : > 0.1
Intensity Mito Diff Alexa 568 Mean : > 1000
Boolean Operations : F1 and F2
Output Population : Mito Diff Selected
Select Population (5)		Input		Method		Output
Population : Mito Nondiff
Method : Filter by Property
Mito Nondiff Area [µm²] : > 0.1
Intensity Mito Nondiff Alexa 568 Mean : > 1000
Boolean Operations : F1 and F2
Output Population : Mito Nondiff Selected
Calculate Properties		Input		Method		Output
Population : Differentiated
Method : By Related Population
Related Population : Mito Diff Selected
Number of Mito Diff Selected
Intensity Mito Diff Alexa 568 Mean
Intensity Mito Diff Alexa 568 Median
Intensity Mito Diff Alexa 568 Sum
Mito Diff Area [µm²]
Mito Diff Roundness
Mito Diff Width [µm]
Mito Diff Length [µm]
Mito Diff Ratio Width to Length
Property Suffix : per Cell
Calculate Properties (2)		Input		Method		Output
Population : Non-DIfferentiated
Method : By Related Population
Related Population : Mito Nondiff Selected
Number of Mito Nondiff Selected
Intensity Mito Nondiff Alexa 568 Mean
Intensity Mito Nondiff Alexa 568 StdDev
Intensity Mito Nondiff Alexa 568 Median
Intensity Mito Nondiff Alexa 568 Sum
Mito Nondiff Area [µm²]
Mito Nondiff Roundness
Mito Nondiff Width [µm]
Mito Nondiff Length [µm]
Mito Nondiff Ratio Width to Length
Property Suffix : per Cell
Calculate Properties (3)		Input		Method		Output
Population : Differentiated
Method : By Related Population
Related Population : Bodipy spots
Number of Bodipy spots
Spot Area [px²]
Bodipy Spot Area [µm²]
Bodipy Spot Roundness
Bodipy Spot Width [µm]
Bodipy Spot Length [µm]
Bodipy Spot Ratio Width to Length
Intensity Bodipy Spot Alexa 488 (global) Mean
Intensity Bodipy Spot Alexa 488 (global) StdDev
Intensity Bodipy Spot Alexa 488 (global) Median
Intensity Bodipy Spot Alexa 488 (global) Sum
Intensity Bodipy Spot Alexa 488 (global) CV [%]
Property Suffix : per Cell
Calculate Properties (4)		Input		Method		Output
Population : Non-DIfferentiated
Method : By Related Population
Related Population : Bodipy spots
Number of Bodipy spots
Spot Area [px²]
Bodipy Spot Area [µm²]
Bodipy Spot Roundness
Bodipy Spot Width [µm]
Bodipy Spot Length [µm]
Bodipy Spot Ratio Width to Length
Intensity Bodipy Spot Alexa 488 (global) Mean
Intensity Bodipy Spot Alexa 488 (global) StdDev
Intensity Bodipy Spot Alexa 488 (global) Median
Intensity Bodipy Spot Alexa 488 (global) Sum
Intensity Bodipy Spot Alexa 488 (global) CV [%]
Property Suffix : per Cell
Define Results		Results
Method : List of Outputs
Population : Image Region (global)
Number of Objects
Apply to All : Mean
Population : Mito spots Selected
Number of Objects
Apply to All : None
Population : Nuclei (global) Selected
Number of Objects
Apply to All : None
Population : Mito Diff
Apply to All : None
Population : Mito Diff Selected
Number of Objects
Apply to All : None
Population : Mito Nondiff Selected
Number of Objects
Apply to All : None
Population : Differentiated
Number of Objects
Intensity Surrounding Region Alexa 568 (global) Mean : Mean
Intensity Surrounding Region Alexa 568 (global) StdDev : Mean
Intensity Surrounding Region Alexa 568 (global) Median : Mean
Intensity Surrounding Region Alexa 568 (global) CV [%] : Mean
Surrounding Region Area [µm²] : Mean
Surrounding Region Roundness : Mean
Number of Mito Diff Selected- per Cell : Mean
Intensity Mito Diff Alexa 568 Mean- Mean per Cell : Mean
Intensity Mito Diff Alexa 568 Median- Mean per Cell : Mean
Intensity Mito Diff Alexa 568 Sum- Sum per Cell : Mean
Mito Diff Area [µm²]- Sum per Cell : Mean
Mito Diff Roundness- Mean per Cell : Mean
Mito Diff Width [µm]- Mean per Cell : Mean
Mito Diff Length [µm]- Mean per Cell : Mean
Mito Diff Ratio Width to Length- Mean per Cell : Mean
Number of Bodipy spots- per Cell : Mean
Spot Area [px²]- Mean per Cell : Max
Bodipy Spot Area [µm²]- Mean per Cell : Mean
Bodipy Spot Roundness- Mean per Cell : Mean
Bodipy Spot Width [µm]- Mean per Cell : Mean
Bodipy Spot Length [µm]- Mean per Cell : Mean
Bodipy Spot Ratio Width to Length- Mean per Cell : Mean
Intensity Bodipy Spot Alexa 488 (global) Mean- Mean per Cell : Mean
Intensity Bodipy Spot Alexa 488 (global) StdDev- Mean per Cell : Mean
Intensity Bodipy Spot Alexa 488 (global) Median- Mean per Cell : Mean
Intensity Bodipy Spot Alexa 488 (global) Sum- Mean per Cell : Mean
Intensity Bodipy Spot Alexa 488 (global) CV [%]- Mean per Cell : Mean
Population : Non-DIfferentiated
Number of Objects
Intensity Surrounding Region Alexa 568 (global) Mean : Mean
Intensity Surrounding Region Alexa 568 (global) StdDev : Mean
Intensity Surrounding Region Alexa 568 (global) Median : Mean
Intensity Surrounding Region Alexa 568 (global) CV [%] : Mean
Surrounding Region Area [µm²] : Mean
Surrounding Region Roundness : Mean
Number of Mito Nondiff Selected- per Cell : Mean
Intensity Mito Nondiff Alexa 568 Mean- Mean per Cell : Mean
Intensity Mito Nondiff Alexa 568 StdDev- Mean per Cell : Mean
Intensity Mito Nondiff Alexa 568 Median- Mean per Cell : Mean
Intensity Mito Nondiff Alexa 568 Sum- Sum per Cell : Mean
Mito Nondiff Area [µm²]- Sum per Cell : Mean
Mito Nondiff Roundness- Mean per Cell : Mean
Mito Nondiff Width [µm]- Mean per Cell : Mean
Mito Nondiff Length [µm]- Mean per Cell : Mean
Mito Nondiff Ratio Width to Length- Mean per Cell : Mean
Number of Bodipy spots- per Cell : Mean
Spot Area [px²]- Mean per Cell : Max
Bodipy Spot Area [µm²]- Mean per Cell : Mean
Bodipy Spot Roundness- Mean per Cell : Mean
Bodipy Spot Width [µm]- Mean per Cell : Mean
Bodipy Spot Length [µm]- Mean per Cell : Mean
Bodipy Spot Ratio Width to Length- Mean per Cell : Mean
Intensity Bodipy Spot Alexa 488 (global) Mean- Mean per Cell : Mean
Intensity Bodipy Spot Alexa 488 (global) StdDev- Mean per Cell : Mean
Intensity Bodipy Spot Alexa 488 (global) Median- Mean per Cell : Mean
Intensity Bodipy Spot Alexa 488 (global) Sum- Mean per Cell : Mean
Intensity Bodipy Spot Alexa 488 (global) CV [%]- Mean per Cell : Mean
Object Results
Population : Nuclei (global) : None
Population : Image Region (global) : None
Population : Bodipy spots : ALL
Population : Mito spots : Use Selected Well Results
Population : Mito spots Selected : Use Selected Well Results
Population : Nuclei (global) Selected : Use Selected Well Results
Population : Mito Diff : Use Selected Well Results
Population : Mito Diff Selected : Use Selected Well Results
Population : Mito Nondiff : Use Selected Well Results
Population : Mito Nondiff Selected : Use Selected Well Results
Population : Differentiated : ALL
Population : Non-DIfferentiated : ALL
Acapella version: 5.0.1.124082. Timestamp: 2025-01-24 23:10:17 +0200.

### Sheet: Taul3
	Table S2. Analysis Sequence for Image Analysis with Harmony 4.9
	Input Image	Input
		Flatfield Correction : None Brightfield Correction Stack Processing : Maximum Projection Create Global Image Min. Global Binning : Dynamic
	Calculate Image	Input	Method	Output
			Method : By Formula Formula : A+B Channel A : Alexa 488 (global) Channel B : Alexa 568 (global) Negative Values : Set to Zero Undefined Values : Set to Local Average	Output Image : Calculated Image (global)
	Find Image Region	Input	Method	Output
		Channel : Calculated Image (global) ROI : Imaged Area (global) ROI Region : Imaged Area	Method : Absolute Threshold Lowest Intensity : 450 Highest Intensity : inf Area : > 5000 px² Fill Holes	Output Population : Image Region (global) Output Region : Image Region
	Find Nuclei	Input	Method	Output
		Channel : ROI : Image Region (global) ROI Region : Image Region	Method : M Diameter : 10 µm Splitting Sensitivity : 0.16 Common Threshold : 0.2	Output Population : Nuclei (global)
	Calculate Morphology Properties	Input	Method	Output
		Population : Nuclei (global) Region : Nucleus	Method : Standard Area Roundness	Property Prefix : Nucleus
	Calculate Intensity Properties	Input	Method	Output
		Channel : Population : Nuclei (global) Region : Nucleus	Method : Standard Mean Standard Deviation Coefficient of Variance	Property Prefix : Intensity Nucleus Hoechst 33342 (global)
	Select Population	Input	Method	Output
		Population : Nuclei (global)	Method : Filter by Property Nucleus Area [µm²] : > 10 Nucleus Roundness : > 0.5 Nucleus Area [µm²] : < 10000 Boolean Operations : F1 and F2 and F3	Output Population : Nuclei (global) Selected
	Find Surrounding Region	Input	Method	Output
		Channel : Alexa 568 (global) Population : Nuclei (global) Selected Region : Nucleus	Method : A Individual Threshold : 0.08 Restrictive Region : Image Region Include Input Region	Output Region : Surrounding Region
	Calculate Intensity Properties	Input	Method	Output
		Channel : Alexa 488 (global) Population : Nuclei (global) Selected Region : Surrounding Region	Method : Standard Mean Standard Deviation Coefficient of Variance Sum	Property Prefix : Intensity Surrounding Region Alexa 488 (global)
	Calculate Intensity Properties	Input	Method	Output
		Channel : Alexa 568 (global) Population : Nuclei (global) Selected Region : Surrounding Region	Method : Standard Mean Standard Deviation Coefficient of Variance Median	Property Prefix : Intensity Surrounding Region Alexa 568 (global)
	Calculate Morphology Properties	Input	Method	Output
		Population : Nuclei (global) Selected Region : Surrounding Region	Method : Standard Area Roundness	Property Prefix : Surrounding Region
	Filter Image	Input	Method	Output
		Channel : Alexa 488 (global)	Method : Sliding Parabola Curvature : 0.5	Output Image : Sliding Parabola (global)
	Filter Image	Input	Method	Output
		Channel : Sliding Parabola (global)	Method : Smoothing Filter : Gaussian Width : 1 px	Output Image : Gaussian Smoothed
	Calculate Image	Input	Method	Output
			Method : By Formula Formula : A+B Channel A : Alexa 488 (global) Channel B : Gaussian Smoothed Negative Values : Set to Zero Undefined Values : Set to Local Average	Output Image : Bodipy spots
	Find Spots	Input	Method	Output
		Channel : Alexa 488 (global) ROI : Nuclei (global) Selected ROI Region : Surrounding Region	Method : D Detection Sensitivity : 0.22 Splitting Sensitivity : 0.456 Background Correction : 0.344 Calculate Spot Properties	Output Population : Bodipy spots
	Calculate Morphology Properties	Input	Method	Output
		Population : Bodipy spots Region : Spot	Method : Standard Area Roundness Width Length Ratio Width to Length	Property Prefix : Bodipy Spot
	Calculate Intensity Properties	Input	Method	Output
		Channel : Alexa 488 (global) Population : Bodipy spots Region : Spot	Method : Standard Mean Standard Deviation Coefficient of Variance Median Sum	Property Prefix : Intensity Bodipy Spot Alexa 488 (global)
	Find Spots	Input	Method	Output
		Channel : Alexa 568 ROI : Nuclei (global) Selected ROI Region : Surrounding Region	Method : D Detection Sensitivity : 0.05 Splitting Sensitivity : 0.065 Background Correction : 0.22 Calculate Spot Properties	Output Population : Mito spots
	Calculate Intensity Properties	Input	Method	Output
		Channel : Alexa 568 Population : Mito spots Region : Spot	Method : Standard Mean Standard Deviation Median Sum	Property Prefix : Intensity Mito Alexa 568
	Calculate Morphology Properties	Input	Method	Output
		Population : Mito spots Region : Spot	Method : Standard Area Roundness Width Length Ratio Width to Length	Property Prefix : Mito spot
	Select Population	Input	Method	Output
		Population : Mito spots	Method : Filter by Property Mito spot Area [µm²] : > 0.1 Intensity Mito Alexa 568 Mean : > 5000 Boolean Operations : F1 and F2	Output Population : Mito spots Selected
	Select Population	Input	Method	Output
		Population : Nuclei (global) Selected	Method : Linear Classifier Number of Classes : 2 Intensity Surrounding Region Alexa 488 (global) Mean Intensity Surrounding Region Alexa 488 (global) StdDev Intensity Surrounding Region Alexa 488 (global) Sum Intensity Surrounding Region Alexa 488 (global) CV [%] Intensity Surrounding Region Alexa 568 (global) Mean Intensity Surrounding Region Alexa 568 (global) StdDev Intensity Surrounding Regio…	Output Population A : Differentiated Output Population B : Non-DIfferentiated
	Find Spots	Input	Method	Output
		Channel : Alexa 568 ROI : Differentiated ROI Region : Surrounding Region	Method : D Detection Sensitivity : 0.2 Splitting Sensitivity : 0.065 Background Correction : 0.47 Calculate Spot Properties	Output Population : Mito Diff
	Calculate Intensity Properties	Input	Method	Output
		Channel : Alexa 568 Population : Mito Diff Region : Spot	Method : Standard Mean Standard Deviation Coefficient of Variance Median Sum Maximum Minimum	Property Prefix : Intensity Mito Diff Alexa 568
	Calculate Morphology Properties	Input	Method	Output
		Population : Mito Diff Region : Spot	Method : Standard Area Roundness Width Length Ratio Width to Length	Property Prefix : Mito Diff
	Find Spots	Input	Method	Output
		Channel : Alexa 568 ROI : Non-Differentiated ROI Region : Surrounding Region	Method : D Detection Sensitivity : 0.2 Splitting Sensitivity : 0.065 Background Correction : 0.47 Calculate Spot Properties	Output Population : Mito Undiff
	Calculate Intensity Properties	Input	Method	Output
		Channel : Alexa 568 Population : Mito Undiff Region : Spot	Method : Standard Mean Standard Deviation Coefficient of Variance Median Sum Maximum Minimum	Property Prefix : Intensity Mito Undiff Alexa 568
	Calculate Morphology Properties	Input	Method	Output
		Population : Mito Undiff Region : Spot	Method : Standard Area Roundness Width Length Ratio Width to Length	Property Prefix : Mito Undiff
	Select Population	Input	Method	Output
		Population : Mito Diff	Method : Filter by Property Mito Diff Area [µm²] : > 0.1 Intensity Mito Diff Alexa 568 Mean : > 1000 Boolean Operations : F1 and F2	Output Population : Mito Diff Selected
	Select Population	Input	Method	Output
		Population : Mito Undiff	Method : Filter by Property Mito Undiff Area [µm²] : > 0.1 Intensity Mito Undiff Alexa 568 Mean : > 1000 Boolean Operations : F1 and F2	Output Population : Mito Undiff Selected
	Calculate Properties	Input	Method	Output
		Population : Differentiated	Method : By Related Population Related Population : Mito Diff Selected Number of Mito Diff Selected Intensity Mito Diff Alexa 568 Mean Intensity Mito Diff Alexa 568 Median Intensity Mito Diff Alexa 568 Sum Mito Diff Area [µm²] Mito Diff Roundness Mito Diff Width [µm] Mito Diff Length [µm] Mito Diff Ratio Width to Length	Property Suffix : per Cell
	Calculate Properties	Input	Method	Output
		Population : Non-DIfferentiated	Method : By Related Population Related Population : Mito Undiff Selected Number of Mito Undiff Selected Intensity Mito Undiff Alexa 568 Mean Intensity Mito Undiff Alexa 568 StdDev Intensity Mito Undiff Alexa 568 Median Intensity Mito Undiff Alexa 568 Sum Mito Undiff Area [µm²] Mito Undiff Roundness Mito Undiff Width [µm] Mito Undiff Length [µm] Mito Undiff Ratio Width to Length	Property Suffix : per Cell
	Calculate Properties	Input	Method	Output
		Population : Differentiated	Method : By Related Population Related Population : Bodipy spots Number of Bodipy spots Spot Area [px²] Bodipy Spot Area [µm²] Bodipy Spot Roundness Bodipy Spot Width [µm] Bodipy Spot Length [µm] Bodipy Spot Ratio Width to Length Intensity Bodipy Spot Alexa 488 (global) Mean Intensity Bodipy Spot Alexa 488 (global) StdDev Intensity Bodipy Spot Alexa 488 (global) Median Intensity Bodipy Spot Alexa…	Property Suffix : per Cell
	Calculate Properties	Input	Method	Output
		Population : Non-DIfferentiated	Method : By Related Population Related Population : Bodipy spots Number of Bodipy spots Spot Area [px²] Bodipy Spot Area [µm²] Bodipy Spot Roundness Bodipy Spot Width [µm] Bodipy Spot Length [µm] Bodipy Spot Ratio Width to Length Intensity Bodipy Spot Alexa 488 (global) Mean Intensity Bodipy Spot Alexa 488 (global) StdDev Intensity Bodipy Spot Alexa 488 (global) Median Intensity Bodipy Spot Alexa…	Property Suffix : per Cell
	Acapella version: 5.0.1.124082. Timestamp: 2025-01-24 23:10:17 +0200.
